# Mapping yeast mitotic 5’ resection at base resolution reveals the sequence and positional dependence of nucleases *in vivo*

**DOI:** 10.1101/2021.02.27.433206

**Authors:** Dominic Bazzano, Stephanie Lomonaco, Thomas E. Wilson

**Affiliations:** Department of Pathology, University of Michigan, Ann Arbor, 48109; Department of Human Genetics, University of Michigan, Ann Arbor, 48109

**Keywords:** DNA repair, double strand break, resection, recombination, mitotic

## Abstract

Resection of the 5’-terminated strand at DNA double strand breaks (DSBs) is the critical regulated step in the transition to homologous recombination. Biochemical and genetic studies have led to a multi-step model of DSB resection in which endonucleolytic cleavage mediated by Mre11 in partnership with Sae2 is coupled with exonucleolytic cleavage mediated by redundant pathways catalyzed by Exo1 and Sgs1/Dna2. These models have not been well tested at mitotic DSBs *in vivo* because most methods used to monitor resection cannot precisely map early cleavage events. Here we report resection monitoring with high-throughput sequencing in which molecular identifiers allow exact counting of cleaved 5’ ends at base pair resolution. Mutant strains, including *exo1*Δ, *mre11*-H125N, *exo1*Δ and *exo1*Δ *sgs1*Δ, revealed a major Mre11-dependent cleavage position 60 to 70 bp from the DSB end whose exact position depended on local sequence and tracked a possible motif. They further revealed an Exo1-dependent pause point approximately 200 bp from the DSB. Suppressing resection extension in *exo1*Δ *sgs1*Δ yeast exposed a footprint of regions where cleavage was restricted within 119 bp of the DSB. These results provide detailed *in vivo* support of prevailing models of DSB resection and extend them to show the combined influence of sequence specificity and access restrictions on Mre11 and Exo1 nucleases.
