## Supplementary File 1 - library statistics for "Mapping yeast mitotic 5’ resection at base resolution reveals the sequence and positional dependence of nucleases *in vivo*"

### Sheet: ResectionOutputSummary_012421
	3bp31-2	3bp71-2	3bp71-3	3bp71-4	H125N,exo1-1	H125N,exo1-2	H125N-1	H125N-2	H125N-3	WT-1	WT-1R	WT-2	WT-2R	WT-3	WT-3bpD_31-1	WT-3bpD_71-1	WT-4	exo1,3bp31-1	exo1,3bp31-2	exo1,3bp71-1	exo1,3bp71-2	exo1,sgs1-1	exo1,sgs1-2	exo1-1	exo1-1R	exo1-2	exo1-2R	exo1-3	mre11-1	mre11-2	nej1-2	nej1D-1	sae2-1	sae2-2	sgs1-1	sgs1-2	tel1-1	tel1-2	yku70-1	yku70-2	yku70-3
Experiment	frameshift	frameshift	frameshift	frameshift	mutants	mutants	mutants	mutants	mutants	mutants	DSB_2	mutants	DSB_2	temperature	frameshift	frameshift	cell_cycle	frameshift	frameshift	frameshift	frameshift	mutants	mutants	mutants	DSB_2	mutants	DSB_2	mutants	mutants	mutants	mutants	mutants	mutants	mutants	mutants	mutants	mutants	mutants	mutants	mutants	mutants
YWNumber	YW3254	YW3256	YW3256	YW3256	YW3262	YW3262	YW3219	YW3219	YW3219	YW3104	YW3104	YW3104	YW3104	YW3104	YW3254	YW3256	YW3104	YW3274	YW3274	YW3275	YW3275	YW3286	YW3286	YW3185	YW3185	YW3185	YW3185	YW3185	YW3236	YW3236	YW3231	YW3231	YW3197	YW3197	YW3193	YW3193	YW3213	YW3213	YW3189	YW3189	YW3189
DSB_End	ILV1-L-3bpD_31	ILV1-L-3bpD_71	ILV1-L-3bpD_71	ILV1-L-3bpD_71	ILV1-L	ILV1-L	ILV1-L	ILV1-L	ILV1-L	ILV1-L	ILV1-R	ILV1-L	ILV1-R	ILV1-L	ILV1-L-3bpD_31	ILV1-L-3bpD_71	ILV1-L	ILV1-L-3bpD_31	ILV1-L-3bpD_31	ILV1-L-3bpD_71	ILV1-L-3bpD_71	ILV1-L	ILV1-L	ILV1-L	ILV1-R	ILV1-L	ILV1-R	ILV1-L	ILV1-L	ILV1-L	ILV1-L	ILV1-L	ILV1-L	ILV1-L	ILV1-L	ILV1-L	ILV1-L	ILV1-L	ILV1-L	ILV1-L	ILV1-L
SuperSample	WT-3bpD_31	WT-3bpD_71	WT-3bpD_71	WT-3bpD_71	mre11-H125N,exo1D	mre11-H125N,exo1D	mre11-H125N	mre11-H125N	mre11-H125N	WT	WT-ILV1R	WT	WT-ILV1R	WT	WT-3bpD_31	WT-3bpD_71	WT-async	exo1D-3bpD_31	exo1D-3bpD_31	exo1D-3bpD_71	exo1D-3bpD_71	exo1D,sgs1D	exo1D,sgs1D	exo1D	exo1D-ILV1R	exo1D	exo1D-ILV1R	exo1D	mre11D	mre11D	nej1D	nej1D	sae2D	sae2D	sgs1D	sgs1D	tel1D	tel1D	yku70D	yku70D	yku70D
Condition	NA	NA	NA	NA	NA	NA	NA	NA	NA	NA	NA	NA	NA	30	NA	NA	async	NA	NA	NA	NA	NA	NA	NA	NA	NA	NA	NA	NA	NA	NA	NA	NA	NA	NA	NA	NA	NA	NA	NA	NA
SpikeIn	8.84	6.54	4.38	4.24	9.57	7.43	2.25	2.92	5.1	2.52	5.17	3.81	9.78	2.77	5.02	6.95	6.04	8.59	14.25	6.96	4.67	5.07	4.35	2.51	5.37	3.97	3.86	4.26	4	5.13	4.45	2.4	3.3	4.78	1.54	1.96	5.99	6.5	4.14	2.82	3.6
Run	NovaA-283	NovaA-283	NovaA-283	NovaA-283	NovaA-220	NovaA-283	Run_3048	NovaA-159	NovaA-220	Run_3048	NovaZ-10	Run_3048	NovaZ-10	NovaA-159	NovaA-220	NovaA-220	NovaA-159	NovaA-283	NovaA-283	NovaA-283	NovaA-283	NovaZ-10	NovaZ-10	Run_3048	NovaZ-10	NovaA-159	NovaZ-10	NovaA-220	NovaA-159	NovaA-220	NovaZ-10	NovaA-283	Run_3048	NovaA-159	Run_3048	NovaA-159	NovaA-220	NovaZ-10	Run_3048	NovaA-159	NovaA-220
InputReads	53485218	69122526	50244978	59938290	49716505	59788131	80572012	46984141	46168767	101355737	57015310	86052300	56902850	40984441	56162785	54198420	39206797	47084104	63516758	58979101	56089980	43041613	35950078	97762234	71878278	29399461	54274637	51540725	72376202	48637464	54041510	59831658	93156592	29178883	85505775	49260660	52240295	57566564	93864827	63922147	45046061
UniqueReads	39343921	51538543	36690223	44097194	39536940	47479557	59956570	37907724	35181944	77128172	42462110	63482318	43438368	23649335	43335859	39528347	30083768	34034837	51569293	44035384	42237269	32143274	28426296	75660752	56284326	21577955	41992086	37902658	52625497	35882243	40573875	45900833	72754311	21594164	64102907	37859479	39324396	42902437	70964897	48776731	33410658
PercentUnique	73.6	74.6	73	73.6	79.5	79.4	74.4	80.7	76.2	76.1	74.5	73.8	76.3	57.7	77.2	72.9	76.7	72.3	81.2	74.7	75.3	74.7	79.1	77.4	78.3	73.4	77.4	73.5	72.7	73.8	75.1	76.7	78.1	74	75	76.9	75.3	74.5	75.6	76.3	74.2
AlignedReads	37896565	49550014	35386435	42092716	38636997	46254032	58916242	37128918	34172546	74851046	40673757	61116109	41678442	22886644	41739060	38094302	29200069	32612221	50128898	41365807	39586347	25652396	22282619	70365382	53183373	20548933	39524050	35490401	51798142	35141728	39320671	43480700	71637751	21217148	61560184	36596245	38239302	41733255	67365998	47081698	31798134
PercentAligned	96.3	96.1	96.4	95.5	97.7	97.4	98.3	97.9	97.1	97	95.8	96.3	95.9	96.8	96.3	96.4	97.1	95.8	97.2	93.9	93.7	79.8	78.4	93	94.5	95.2	94.1	93.6	98.4	97.9	96.9	94.7	98.5	98.3	96	96.7	97.2	97.3	94.9	96.5	95.2
UnalignedReads	333043	438401	307450	465699	194649	276786	235541	218376	251703	476205	597954	494479	591301	185127	347676	319275	229074	298581	337057	505381	462239	2052310	1967264	846226	916642	217076	731893	423365	240878	170644	306663	550598	263751	105243	462377	281240	203037	300421	634742	409379	289840
PercentUnaligned	0.8	0.9	0.8	1.1	0.5	0.6	0.4	0.6	0.7	0.6	1.4	0.8	1.4	0.8	0.8	0.8	0.8	0.9	0.7	1.1	1.1	6.4	6.9	1.1	1.6	1	1.7	1.1	0.5	0.5	0.8	1.2	0.4	0.5	0.7	0.7	0.5	0.7	0.9	0.8	0.9
MultimappedReads	1114313	1550128	996338	1538779	705294	948739	804787	560430	757695	1800921	1190399	1871730	1168625	577564	1249123	1114770	654625	1124035	1103338	2164196	2188683	4438568	4176413	4449144	2184311	811946	1736143	1988892	586477	569871	946541	1869535	852809	271773	2080346	981994	882057	868761	2964157	1285654	1322684
PercentMultimapped	2.8	3	2.7	3.5	1.8	2	1.3	1.5	2.2	2.3	2.8	2.9	2.7	2.4	2.9	2.8	2.2	3.3	2.1	4.9	5.2	13.8	14.7	5.9	3.9	3.8	4.1	5.2	1.1	1.6	2.3	4.1	1.2	1.3	3.2	2.6	2.2	2	4.2	2.6	4
UniqueUMIs	22481719	27171682	19860465	23212882	20180767	20097323	27487568	18580543	17815199	32192139	4569349	22978885	4661044	12879007	20780787	18713303	14695132	19631913	16987559	23329425	21522158	16622467	14962944	24757803	3668144	14382894	4659817	21293713	27581544	20644553	22860973	17527444	23249454	14860632	25060759	20606926	21481500	22872118	28935297	24317041	20242311
PercentUniqUMI	59.3	54.8	56.1	55.1	52.2	43.4	46.7	50	52.1	43	11.2	37.6	11.2	56.3	49.8	49.1	50.3	60.2	33.9	56.4	54.4	64.8	67.2	35.2	6.9	70	11.8	60	53.2	58.7	58.1	40.3	32.5	70	40.7	56.3	56.2	54.8	43	51.6	63.7
UniqueMolecules	24297051	29513158	21054319	24818356	21383967	21891998	29189572	19482922	18649661	34422818	8245094	25596434	8702242	13472746	21928269	19728476	15543780	21146104	18195951	25300151	23347168	18140109	16706627	26336531	8005475	15161316	9075442	22586023	29446728	21868849	24402493	19001475	24834349	15520229	26505787	21671670	22753576	24988138	31292733	25856686	21357389
PercentUniqMol	64.1	59.6	59.5	59	55.3	47.3	49.5	52.5	54.6	46	20.3	41.9	20.9	58.9	52.5	51.8	53.2	64.8	36.3	61.2	59	70.7	75	37.4	15.1	73.8	23	63.6	56.8	62.2	62.1	43.7	34.7	73.1	43.1	59.2	59.5	59.9	46.5	54.9	67.2
T0_BackgroundControl	0.000114	9.8e-05	8.9e-05	0.000109	8.2e-05	7.3e-05	0.000156	5.5e-05	9.9e-05	8.4e-05	0.000267	0.000203	0.000268	7.2e-05	0.000102	0.000105	6e-05	8.4e-05	8.2e-05	9.4e-05	7.6e-05	8e-05	9.1e-05	0.000112	0.000259	7.3e-05	0.000192	9.9e-05	7.3e-05	8e-05	8.8e-05	0.000218	5.5e-05	6.7e-05	5.7e-05	6e-05	7.6e-05	0.000103	9.8e-05	8.4e-05	8.8e-05
T0_Control	462386	629192	526286	573896	614605	231803	99933	351472	627386	653280	358640	2372	450918	144433	474354	445585	401147	546974	416124	464057	277584	363428	265180	234130	458928	335026	447953	576685	757952	366165	580071	15715	362324	444125	156439	265479	476639	984621	610198	449834	606067
T0_ControlCorrected	5230611	9620673	12015662	13535283	6422205	3119825	4441467	12036712	12301686	25923810	6936944	62257	4610613	5214188	9449283	6411295	6641507	6367567	2920168	6667486	5943983	7168205	6096092	9327888	8546145	8438942	11605000	13537207	18948800	7137719	13035303	654792	10979515	9291318	10158377	13544847	7957245	15148015	14739082	15951560	16835194
T0_DSB	151720	280435	232514	324693	129560	77839	262026	145776	243812	450123	225723	3189	177009	86742	228406	158353	94305	126927	68415	171593	106718	133243	125721	268716	251480	146353	285570	219095	270284	131720	232095	49587	107056	109902	134236	169304	158403	342304	356512	268584	287716
T0_PercentResected	2.9	2.9	1.9	2.4	2	2.5	5.9	1.2	2	1.7	3.3	5.1	3.8	1.7	2.4	2.5	1.4	2	2.3	2.6	1.8	1.9	2.1	2.9	2.9	1.7	2.5	1.6	1.4	1.8	1.8	7.6	1	1.2	1.3	1.2	2	2.3	2.4	1.7	1.7
T35_BackgroundControl	0.000103	0.00011	8.2e-05	0.00011	8.4e-05	7.1e-05	6.9e-05	5.8e-05	0.000101	7.8e-05	0.000167	0.000118	0.000144	6.9e-05	9.3e-05	0.000106	6.2e-05	0.000103	7.8e-05	9.9e-05	0.000105	8.1e-05	8.5e-05	0.000142	0.000153	8.6e-05	0.000131	9.2e-05	7.4e-05	9.5e-05	7.5e-05	5.7e-05	5.6e-05	6.4e-05	5.7e-05	6.2e-05	6.7e-05	0.0001	7.1e-05	8.1e-05	9.1e-05
T35_Control	874028	379544	543432	682805	859645	279638	583125	254209	423809	375517	393650	2356	563485	267563	312285	612277	476096	835771	962055	757974	737372	380219	343618	235425	447174	481993	459612	584498	658906	417306	893325	376730	440126	504306	217999	179517	439799	544973	684015	725705	463428
T35_ControlCorrected	9887195	5803425	12407123	16103892	8982706	3763634	25916667	8705788	8309980	14901468	7614120	61837	5761605	9659314	6220817	8809741	7882384	9729581	6751263	10890431	15789550	7499389	7899264	9379482	8327263	12140882	11907047	13720610	16472650	8134620	20074719	15697083	13337152	10550335	14155779	9159031	7342220	8384200	16522101	25734220	12873000
T35_DSB	178901	132190	149553	283544	97808	72792	136413	71001	98485	237641	133264	1938	180743	97519	71262	147559	89856	175139	113237	223854	264213	399728	468526	453026	248973	214471	210892	242573	130040	98275	124305	124393	80821	85087	173582	115104	105098	133891	168085	342076	214264
T35_PercentResected	1.8	2.3	1.2	1.8	1.1	1.9	0.5	0.8	1.2	1.6	1.8	3.1	3.1	1	1.1	1.7	1.1	1.8	1.7	2.1	1.7	5.3	5.9	4.8	3	1.8	1.8	1.8	0.8	1.2	0.6	0.8	0.6	0.8	1.2	1.3	1.4	1.6	1	1.3	1.7
T60_BackgroundControl	0.000128	9.1e-05	8.6e-05	0.000102	9e-05	0.000104	5.8e-05	7.2e-05	0.000119	6.3e-05	0.000246	0.000121	0.000202	6.9e-05	0.000114	0.000141	7.2e-05	8.8e-05	8.3e-05	0.000111	7.9e-05	8.9e-05	8.7e-05	7.8e-05	0.00014	7.8e-05	0.000162	9.3e-05	6.7e-05	9.8e-05	8.8e-05	0.000352	6e-05	6.9e-05	7.6e-05	7.5e-05	7.8e-05	0.000111	8e-05	8.4e-05	0.000139
T60_Control	969895	812148	648078	510206	624300	1026789	537709	380176	296042	422603	556028	1054226	528580	572621	514954	304675	1275	794708	711453	775336	564929	339414	240161	353968	84	390620	417411	348305	537507	576097	743643	7132	475133	499778	360377	372059	781137	857068	738809	526555	464901
T60_ControlCorrected	10971663	12418165	14796301	12033160	6523511	13819502	23898178	13019726	5804745	16769960	10754894	27669974	5404703	20672238	10258048	4383813	21109	9251548	4992653	11139885	12096981	6694556	5520943	14102311	1564	9839295	10813756	8176174	13437675	11229961	16711079	297167	14397970	10455607	23401104	18982602	13040684	13185662	17845628	18672163	12913917
T60_DSB	229586	242136	208327	220322	168732	290422	171949	131904	115863	314089	299671	556288	351247	233341	207229	154799	1087	234593	99140	341072	209117	1206340	1028089	516948	90	240109	390353	253517	135869	147269	247559	29635	143836	151602	410693	280099	251876	231751	423139	300318	457700
T60_PercentResected	2.1	1.9	1.4	1.8	2.6	2.1	0.7	1	2	1.9	2.8	2	6.5	1.1	2	3.5	5.1	2.5	2	3.1	1.7	18	18.6	3.7	5.8	2.4	3.6	3.1	1	1.3	1.5	10	1	1.4	1.8	1.5	1.9	1.8	2.4	1.6	3.5
T75_BackgroundControl	0.000112	8.6e-05	9e-05	0.000109	9.4e-05	8e-05	6.1e-05	6e-05	0.000112	7.6e-05	0.000168	9.6e-05	0.000224	6.7e-05	0.000104	0.000244	7.1e-05	0.0001	7.6e-05	0.000126	9.6e-05	9.1e-05	0.000103	8.8e-05	0.000164	8.2e-05	0.000163	0.000108	7e-05	0.0001	8.9e-05	7.3e-05	7.2e-05	7.3e-05	9e-05	6.7e-05	8.2e-05	0.000109	8.2e-05	0.0001	9.2e-05
T75_Control	729602	1068329	490705	595733	552130	739972	504891	513671	382457	375183	655645	851217	678417	392524	640804	122022	1010790	813089	751337	931275	921401	481548	494428	364278	629525	423445	486492	688644	490612	644471	526384	594116	427045	308578	436453	476206	422894	1601	707672	662791	444775
T75_ControlCorrected	8253416	16335306	11203311	14050307	5769383	9959246	22439600	17591473	7499157	14888214	12681721	22341654	6936779	14170542	12765020	1755712	16734934	9465530	5272540	13380388	19730214	9497988	11366161	14513068	11722998	10666121	12603420	16165352	12265300	12562788	11828854	24754833	12940758	6455607	28341104	24296224	7060000	24631	17093527	23503227	12354861
T75_DSB	220495	371733	176666	250380	221131	207643	218271	179487	185434	306075	435079	375877	388772	169002	233262	105071	224820	353367	132565	609553	535080	2732519	2722043	781755	1073031	337817	745371	533918	155325	187447	199688	356478	153384	100756	432595	254147	141656	1132	456345	302652	295671
T75_PercentResected	2.7	2.3	1.6	1.8	3.8	2.1	1	1	2.5	2.1	3.4	1.7	5.6	1.2	1.8	6	1.3	3.7	2.5	4.6	2.7	28.8	23.9	5.4	9.2	3.2	5.9	3.3	1.3	1.5	1.7	1.4	1.2	1.6	1.5	1	2	4.6	2.7	1.3	2.4
T90_BackgroundControl	0.000119	0.000113	8.2e-05	0.000109	7.7e-05	8.2e-05	5.9e-05	6.5e-05	0.000121	9.1e-05	0.000177	9.5e-05	0.000267	NA	0.000121	0.000119	6.7e-05	9e-05	7.7e-05	9.6e-05	0.000106	7.8e-05	8.9e-05	7.6e-05	0.000176	8e-05	0.000152	0.000107	7.2e-05	0.000109	9e-05	6.5e-05	7.8e-05	6.9e-05	6.3e-05	7.5e-05	9.3e-05	0.000125	0.000101	9.2e-05	0.000109
T90_Control	939251	896015	525416	570095	280359	707781	478327	353176	251232	396576	528027	1035108	652766	NA	556934	1141393	587152	503258	640178	669982	727042	187790	237187	163737	580505	360166	449525	627614	881430	853575	779688	453646	691911	447821	432845	439029	762585	968347	909874	491865	501203
T90_ControlCorrected	10625011	13700535	11995799	13445637	2929561	9525989	21258978	12095068	4926118	15737143	10213288	27168189	6674499	NA	11094303	16422921	9721060	5858650	4492477	9626178	15568351	3703945	5452575	6523386	10810149	9072191	11645725	14732723	22035750	16638889	17521079	18901917	20967000	9368640	28106818	22399439	12730968	14897646	21977633	17442021	13922306
T90_DSB	271578	359988	168318	227146	120052	240330	309728	146675	167197	328462	447226	412745	364015	NA	232774	221124	121037	297666	160014	570324	563151	1603536	1533883	501465	1141422	340976	1061095	586245	365473	320350	217742	233450	291158	158661	311176	178365	250591	479253	568803	176467	265176
T90_PercentResected	2.6	2.6	1.4	1.7	4.1	2.5	1.5	1.2	3.4	2.1	4.4	1.5	5.5	NA	2.1	1.3	1.2	5.1	3.6	5.9	3.6	43.3	28.1	7.7	10.6	3.8	9.1	4	1.7	1.9	1.2	1.2	1.4	1.7	1.1	0.8	2	3.2	2.6	1	1.9
